# Single-cell screening of SARS-CoV-2 target cells in pets, livestock, poultry and wildlife

**DOI:** 10.1101/2020.06.13.149690

**Authors:** Dongsheng Chen, Jian Sun, Jiacheng Zhu, Xiangning Ding, Tianming Lan, Linnan Zhu, Rong Xiang, Peiwen Ding, Haoyu Wang, Xiaoling Wang, Weiying Wu, Jiaying Qiu, Shiyou Wang, Haimeng Li, Fuyu An, Heng Bao, Le Zhang, Lei Han, Yixin Zhu, Xiran Wang, Feiyue Wang, Yuting Yuan, Wendi Wu, Chengcheng Sun, Haorong Lu, Jihong Wu, Xinghuai Sun, Shenghai Zhang, Sunil Kumar Sahu, Haixia Chen, Dongming Fang, Lihua Luo, Yuying Zeng, Yiquan Wu, ZeHua Cui, Qian He, Sanjie Jiang, Xiaoyan Ma, Weimin Feng, Yan Xu, Fang Li, Zhongmin Liu, Lei Chen, Fang Chen, Xin Jin, Wei Qiu, Huanming Yang, Jian Wang, Yan Hua, Yahong Liu, Huan Liu, Xun Xu

## Abstract

A few animals have been suspected to be intermediate hosts of severe acute respiratory syndrome coronavirus 2 (SARS-CoV-2). However, a large-scale single-cell screening of SARS-CoV-2 target cells on a wide variety of animals is missing. Here, we constructed the single-cell atlas for 11 representative species in pets, livestock, poultry, and wildlife. Notably, the proportion of SARS-CoV-2 target cells in cat was found considerably higher than other species we investigated and SARS-CoV-2 target cells were detected in multiple cell types of domestic pig, implying the necessity to carefully evaluate the risk of cats during the current COVID-19 pandemic and keep pigs under surveillance for the possibility of becoming intermediate hosts in future coronavirus outbreak. Furthermore, we screened the expression patterns of receptors for 144 viruses, resulting in a comprehensive atlas of virus target cells. Taken together, our work provides a novel and fundamental strategy to screen virus target cells and susceptible species, based on single-cell transcriptomes we generated for domesticated animals and wildlife, which could function as a valuable resource for controlling current pandemics and serve as an early warning system for coping with future infectious disease threats.
