## Supplementary Table 1 for "Single-cell screening of SARS-CoV-2 target cells in pets, livestock, poultry and wildlife"

### Sheet: 10X
species	Region	Mean Reads per Cell	Median Genes per Cell	Number of Reads	Valid Barcodes	Sequencing Saturation	Q30 Bases in Barcode	Q30 Bases in RNA Read	Q30 Bases in Sample Index	Q30 Bases in UMI	Reads Mapped to Genome	Reads Mapped Confidently to Genome	Reads Mapped Confidently to Intergenic Regions	Reads Mapped Confidently to Intronic Regions	Reads Mapped Confidently to Exonic Regions	Reads Mapped Confidently to Transcriptome	Reads Mapped Antisense to Gene	Fraction Reads in Cells	Total Genes Detected	Median UMI Counts per Cell	Estimated Cell Number	Number of Cells Passed QC
Pangolin	Duodenum	24651	512	71316490	0.903	0.672	0.933	0.841	0.875	0.92	0.676	0.651	0.24	0	0.411	0.378	0.019	0.402	20362	619	2893	2893
Pangolin	Esophagus	3840	542	94406500	0.959	0.224	0.961	0.912	0.875	0.955	0.876	0.856	0.208	0	0.648	0.576	0.023	0.57	22148	745	24581	24581
Pangolin	Stomach	13578	1107	169526622	0.958	0.548	0.94	0.87	0.875	0.93	0.883	0.862	0.241	0	0.621	0.558	0.031	0.643	22325	1532	12485	12485
Pangolin	Heart	7592	818	98409360	0.96	0.319	0.961	0.891	0.875	0.95	0.842	0.82	0.248	0	0.571	0.519	0.017	0.681	21627	1369	12961	12958
Pangolin	Kidney	6362	649	34397359	0.947	0.039	0.955	0.866	0.875	0.949	0.752	0.727	0.213	0	0.513	0.462	0.033	0.413	20968	750	5406	5406
Pangolin	Lung	31096	1353	693796703	0.945	0.728	0.957	0.925	0.875	0.957	0.888	0.866	0.222	0	0.644	0.543	0.041	0.786	23585	1844	22311	22311
Pangolin	Large intestine	48149	741	160240913	0.93	0.759	0.961	0.899	0.875	0.954	0.647	0.621	0.242	0	0.379	0.333	0.017	0.503	21584	945	3328	3328
Pangolin	Liver	10722	682	61053675	0.947	0.198	0.913	0.788	0.875	0.888	0.716	0.694	0.194	0	0.5	0.446	0.021	0.411	20540	987	5694	5694
Pangolin	Spleen	24902	747	79863342	0.944	0.548	0.947	0.88	0.875	0.94	0.745	0.72	0.263	0	0.458	0.413	0.023	0.442	21361	944	3207	3207
Cat	Colon	476146	239	484717488	0.793	0.845	0.952	0.901	0.875	0.948	0.846	0.214	0.069	0	0.145	0.112	0.03	0.31	20026	552	1018	591
Cat	Duodenum	736355	278	569202762	0.819	0.684	0.951	0.896	0.875	0.949	0.83	0.219	0.105	0	0.114	0.062	0.049	0.233	20138	354	773	581
Cat	Eyelid	712175	794	633836582	0.919	0.909	0.956	0.901	0.875	0.952	0.915	0.706	0.157	0	0.548	0.435	0.066	0.494	19835	1478	890	679
Cat	Esophagus	258616	255	744039821	0.88	0.937	0.948	0.888	0.875	0.943	0.829	0.389	0.098	0	0.291	0.253	0.02	0.574	20304	398	2877	1928
Cat	Heart	51795	1404	665107099	0.956	0.719	0.961	0.921	0.875	0.96	0.958	0.912	0.196	0	0.716	0.631	0.055	0.885	22297	3541	12841	8209
Cat	Liver	84606	2361	712892678	0.962	0.551	0.957	0.934	0.875	0.954	0.962	0.916	0.227	0	0.689	0.521	0.074	0.617	21591	6702	8426	7889
Cat	Rectum	274523	559	468612309	0.849	0.851	0.947	0.91	0.875	0.943	0.799	0.433	0.074	0	0.359	0.325	0.021	0.34	20358	1215	1707	1600
Cat	Kidney	119976	1234	679187212	0.973	0.787	0.952	0.931	0.875	0.949	0.952	0.829	0.198	0	0.631	0.57	0.038	0.598	21349	2487	5661	2831
Cat	Lung	53481	1478	693819855	0.956	0.682	0.954	0.917	0.875	0.954	0.922	0.876	0.237	0	0.639	0.55	0.051	0.728	22462	2849	12973	11037
Chicken	Lung	245074	921	434027221	0.899	0.769	0.929	0.868	0.875	0.922	0.871	0.862	0.211	0	0.651	0.592	0.023	0.159	17906	1571	1771	1771
Dog	Lung	96380	778	718326683	0.956	0.817	0.957	0.919	0.875	0.954	0.938	0.88	0.131	0	0.748	0.693	0.033	0.607	27356	949	7453	7453
Duck	Lung	33157	1428	657178639	0.951	0.509	0.959	0.894	0.875	0.956	0.831	0.821	0.272	0	0.55	0.431	0.081	0.557	21213	1428	19820	19820
Goat	Lung	146062	1837	683717644	0.931	0.73	0.96	0.903	0.875	0.959	0.961	0.936	0.343	0	0.592	0.468	0.09	0.595	20347	3286	4681	4681
Goose	Lung	16867	930	426485727	0.969	0.6	0.945	0.87	0.875	0.941	0.784	0.78	0.151	0	0.629	0.532	0.058	0.628	18216	1355	25284	25284
Hamster	Lung	367917	901	623620573	0.941	0.719	0.952	0.903	0.875	0.936	0.269	0.261	0.088	0	0.173	0.139	0.018	0.369	16159	1176	1695	1695
Lizzard	Lung	355274	1304	660455550	0.962	0.912	0.955	0.909	0.875	0.952	0.865	0.834	0.318	0	0.515	0.441	0.032	0.547	19485	1925	1859	1858
Pig	Lung	27408	2670	602708643	0.939	0.29	0.949	0.891	0.875	0.941	0.949	0.931	0.086	0	0.844	0.621	0.182	0.681	25198	4895	21990	21990
Pigeon	Lung	75698	348	426485727	0.969	0.524	0.945	0.87	0.875	0.941	0.101	0.099	0.014	0	0.086	0.072	0.006	0.27	14648	426	5620	5545

### Sheet: DNBelab
sample	Region	Reads Mapped to Genome	Estimated Cell Number	Reads in cell	Mean Reads per Cell	Mean UMI counts per cell	Mean Genes per Cell	Median UMI Counts per Cell	Median Genes per Cell	Total Genes Detected	Q30 Bases in (cell)Barcode	Q30 Bases in UMI	Q30 Bases in Read	Reads Mapped Confidently to Genome	Reads Mapped Antisense to Gene	Reads Mapped Confidently to Exonic Regions	Reads Mapped Confidently to Intronic Regions	Estimated Cell Number	Number of Cells Passed QC
Area_Postrema_1	Area_Postrema	194785192 (92.94%)	2546	0.534	38691	3696	471	2763	336	11954	0.844	0.834	0.857	1	0.998	0.288	0.288	2546	1837
Area_Postrema_2	Area_Postrema	236432467 (92.86%)	2556	0.63	56309	3654	416	2274	191	11889	0.872	0.837	0.831	1	0.998	0.297	0.269	2556	1246
Area_Postrema_3	Area_Postrema	264522017 (90.68%)	2546	0.538	52992	3272	496	2411	363	12194	0.924	0.894	0.874	1	0.998	0.273	0.281	2546	2046
Cerebellum_1	Cerebellum	330873107 (91.20%)	196	0.308	486801	15592	1461	14224	1510	11409	0.891	0.883	0.876	1	0.999	0.256	0.264	196	196
Cerebellum_2	Cerebellum	243620621 (91.43%)	505	0.478	209642	6965	538	4026	236	9608	0.884	0.868	0.864	1	0.999	0.267	0.265	505	299
Cerebellum_3	Cerebellum	239283941 (91.61%)	698	0.436	132159	7697	737	5494	350	10453	0.881	0.858	0.859	1	0.999	0.241	0.297	698	507
Cerebellum_4	Cerebellum	313272358 (90.79%)	965	0.476	131426	6139	601	3624	337	10844	0.896	0.888	0.876	1	0.999	0.247	0.27	965	685
Cerebellum_5	Cerebellum	187733219 (93.95%)	1853	0.401	39204	6810	1157	6130	1134	13069	0.835	0.819	0.834	1	0.999	0.271	0.279	1853	1816
Cerebellum_6	Cerebellum	197759752 (92.70%)	2554	0.412	30095	6221	1096	5584	1055	13155	0.847	0.84	0.871	1	0.998	0.248	0.281	2554	2518
Cerebellum_7	Cerebellum	142459415 (92.93%)	1841	0.392	29134	6572	1113	5860	1047	11705	0.89	0.817	0.803	1	0.998	0.261	0.287	1841	1815
Cerebellum_8	Cerebellum	215350693 (92.80%)	2552	0.334	26415	6456	1136	5721	1077	12105	0.9	0.845	0.82	1	0.998	0.262	0.288	2552	2544
Heart_1	Heart	176095974 (91.17%)	2549	0.576	34108	2751	127	1192	44	9614	0.838	0.802	0.845	1	0.997	0.166	0.253	2549	336
Heart_2	Heart	219679882 (91.80%)	511	0.394	149913	7439	525	4235	413	10004	0.88	0.861	0.858	1	0.998	0.191	0.327	511	338
Heart_3	Heart	290774744 (90.75%)	261	0.313	328955	16083	727	11915	652	9469	0.912	0.87	0.858	1	0.998	0.193	0.34	261	247
Heart_4	Heart	270851787 (91.07%)	1339	0.291	56598	7293	561	6414	528	10465	0.883	0.875	0.849	1	0.996	0.158	0.288	1339	1303
Heart_5	Heart	161652305 (92.04%)	1337	0.39	44935	7111	536	6116	500	12029	0.84	0.821	0.843	1	0.997	0.2	0.302	1337	1297
Kidney_1	Kidney	380012798 (92.54%)	2549	0.48	59550	5241	451	3628	358	11588	0.875	0.871	0.881	1	0.997	0.167	0.353	2549	1496
Kidney_2	Kidney	293282832 (92.96%)	701	0.348	125904	10010	785	8647	703	10753	0.859	0.856	0.88	1	0.997	0.176	0.372	701	696
Kidney_3	Kidney	262465663 (93.91%)	1847	0.4	46345	4197	419	3171	374	11003	0.915	0.873	0.864	1	0.997	0.164	0.344	1847	1413
Kidney_4	Kidney	224140631 (92.33%)	1841	0.546	56014	4971	301	2367	99	10752	0.909	0.864	0.85	1	0.998	0.171	0.353	1841	658
Liver_1	Liver	277220818 (93.62%)	1846	0.406	51458	6334	674	5688	634	10832	0.889	0.872	0.877	1	0.997	0.159	0.389	1846	1838
Liver_2	Liver	218591739 (93.60%)	2546	0.493	35492	3993	384	2823	322	10718	0.877	0.859	0.836	1	0.997	0.159	0.394	2546	1573
Liver_3	Liver	108732209 (93.90%)	2552	0.407	14333	3501	396	2760	362	10595	0.828	0.797	0.819	1	0.997	0.156	0.365	2552	2162
Liver_4	Liver	291565915 (93.94%)	1842	0.404	54051	5858	733	5284	693	11111	0.954	0.932	0.923	1	0.997	0.153	0.384	1842	1839
Lung_1	Lung	191775723 (93.70%)	1336	0.422	51429	7050	692	5598	540	11730	0.898	0.829	0.817	1	0.998	0.174	0.4	1336	1335
Lung_2	Lung	279853030 (93.96%)	706	0.414	146028	11637	880	9260	710	11484	0.882	0.866	0.869	1	0.998	0.155	0.436	706	706
Lung_3	Lung	296913023 (93.33%)	1333	0.622	128565	3409	213	1275	80	10081	0.922	0.904	0.887	1	0.998	0.149	0.428	1333	236
Lung_4	Lung	266687966 (93.87%)	1336	0.419	71674	6522	653	5197	523	11711	0.91	0.866	0.845	1	0.998	0.168	0.399	1336	1322
Lung_5	Lung	299948695 (93.82%)	2549	0.416	40057	4759	567	3751	478	12208	0.912	0.876	0.853	1	0.997	0.163	0.37	2549	2414
Lung_6	Lung	305804464 (93.05%)	2548	0.414	40747	4629	645	3664	537	12474	0.959	0.941	0.928	1	0.997	0.153	0.369	2548	2476
Lung_7	Lung	220547504 (81.25%)	2547	0.249	25315	9901	1356	8770	1187	13129	0.915	0.902	0.893	1	0.996	0.178	0.36	2547	2547
Lung_8	Lung	203858820 (80.47%)	2544	0.213	18639	9314	1142	8344	990	13165	0.91	0.899	0.897	1	0.996	0.144	0.355	2544	2544
OVoLT_1	OVoLT	193045269 (93.11%)	2550	0.553	39710	8777	1413	6481	1134	12868	0.84	0.801	0.843	1	0.999	0.311	0.285	2550	2528
OVoLT_2	OVoLT	220562214 (94.19%)	1332	0.332	52809	10156	1611	8920	1560	12108	0.865	0.837	0.818	1	0.998	0.259	0.314	1332	1332
OVoLT_3	OVoLT	345041945 (92.59%)	1335	0.302	75282	10119	1956	8741	1821	12664	0.924	0.909	0.886	1	0.998	0.271	0.288	1335	1335
OVoLT_4	OVoLT	314196654 (92.88%)	2549	0.462	53406	8095	1437	6216	1244	13005	0.913	0.884	0.86	1	0.998	0.269	0.298	2549	2549
Spleen_1	Spleen	206939383 (92.46%)	1851	0.357	31381	4342	380	3336	317	10880	0.863	0.823	0.834	1	0.994	0.121	0.358	1851	1423
Spleen_2	Spleen	276422626 (92.58%)	2546	0.155	13265	3187	359	2876	342	11672	0.877	0.86	0.861	1	0.993	0.118	0.304	2546	2349
Spleen_3	Spleen	245006512 (90.61%)	1842	0.488	52197	5723	356	3606	222	11132	0.91	0.861	0.847	1	0.995	0.123	0.367	1842	941
Spleen_4	Spleen	332215231 (91.53%)	961	0.233	59814	5759	502	4834	463	10532	0.891	0.878	0.875	1	0.994	0.087	0.317	961	766
SubfomicalOrgan_1	SubfomicalOrgan	245066004 (92.30%)	188	0.337	455184	28507	3052	27132	3092	11305	0.875	0.858	0.859	1	0.999	0.332	0.274	188	188
SubfomicalOrgan_2	SubfomicalOrgan	229158962 (92.51%)	703	0.53	171344	12118	1485	7888	1082	11929	0.884	0.865	0.867	1	0.999	0.357	0.266	703	688
SubfomicalOrgan_3	SubfomicalOrgan	394963573 (91.74%)	696	0.534	298766	13176	1654	8380	1174	12106	0.92	0.893	0.882	1	0.999	0.35	0.287	696	696
