## Supplementary Table 6 for "Single-cell screening of SARS-CoV-2 target cells in pets, livestock, poultry and wildlife"

### Sheet: Sheet1
all species genome version
scientific name			species	genome version
Canis lupus familiaris			dog	GCF_000002285.3
Anas platyrhynchos domesticus			duck	GCA_002743455.
Anser cygnoides domesticus			goose	GCF_000971095.1
Mesocricetus auratus			hamster	GCA_000349665.1
Anole lizard			lizard	GCA_000090745.1
Sus scrofa domesticus			pig	GCA_000003025.6
Manis javanica			pangolin	GCF_001685135.1
Columba livia domestica			pigeon	GCF_000337935.1
Capra aegagrus hircus			goat	GCA_001704415.1
Felis catus			cat	GCA_000181335.4
Gallus gallus domesticus			chicken	GCA_000002315.5
